# The unresolved phylogenomic tree of butterflies and moths (Lepidoptera): assessing the potential causes and consequences

**DOI:** 10.1101/2021.04.09.439156

**Authors:** Jadranka Rota, Victoria Twort, Andrea Chiocchio, Carlos Peña, Christopher W. Wheat, Lauri Kaila, Niklas Wahlberg

## Abstract

The field of molecular phylogenetics is being revolutionised with next-generation sequencing technologies making it possible to sequence large numbers of genomes for non-model organisms ushering us into the era of phylogenomics. The current challenge is no longer how to get enough data, but rather how to analyse the data and how to assess the support for the inferred phylogeny. We focus on one of the largest animal groups on the planet – butterflies and moths (order Lepidoptera). We clearly demonstrate that there are unresolved issues in the inferred phylogenetic relationships of the major lineages, despite several recent phylogenomic studies of the group. We assess the potential causes and consequences of the conflicting phylogenetic hypotheses. With a dataset consisting of 331 protein-coding genes and the alignment length over 290 000 base pairs, including 200 taxa representing 81% of lepidopteran superfamilies, we compare phylogenetic hypotheses inferred from amino acid and nucleotide alignments. The resulting two phylogenies are discordant, especially with respect to the placement of the superfamily Gelechioidea, which is likely due to compositional bias of both the nucleotide and amino acid sequences. With a series of analyses, we dissect our dataset and demonstrate that there is sufficient phylogenetic signal to resolve much of the lepidopteran tree of life. Overall, the results from the nucleotide alignment are more robust to the various perturbations of the data that we carried out. However, the lack of support for much of the backbone within Ditrysia makes the current butterfly and moth tree of life still unresolved. We conclude that taxon sampling remains an issue even in phylogenomic analyses, and recommend that poorly sampled highly diverse groups, such as Gelechioidea in Lepidoptera, should receive extra attention in the future.
