## Supplementary material for "The unresolved phylogenomic tree of butterflies and moths (Lepidoptera): assessing the potential causes and consequences": Table S3. Literature review.

### Sheet: Sheet1
Study (author, year)	Journal	Insect group	Taxonomic level	analysis	results shown	conflict present
Evangelista et al 2019	Proc Royal Soc B	Blattodea	order	AA, NT2	AA	yes
Winterton et al. 2019	Systematic Entomology	Chrysopidae	family	NT123
McKenna et al 2020	PNAS	Coleoptera	order	AA	AA
Gustafson et al. 2020	Systematic Entomology	Coleoptera: Adephaga	suborder	NT (UCE)
Cai et al. 2020	MPE	Coleoptera: Dytiscoidea	superfamily	AA, NT123	AA	yes
Vasilikopoulos et al. 2019	MPE	Coleoptera: Dytiscoidea	superfamily	AA, NT123, NT12, degen		yes
Kusy et al. 2019	Systematic Entomology	Coleoptera: Lycidae	family	AA, NT123	both	yes
Wipfler et al. 2020	Systematic Entomology	Dermaptera	order	AA
Kutty et al 2019	Cladistics	Diptera: Calyptratae	suborder	AA, NT123, NT2	AA	yes
Buenaventura et al. 2020	Systematic Entomology	Diptera: Sarcophagidae	family	NT123
Borowiec 2019	Systematic Biology	Formicidae	subfamily	AA, NT123	all	yes
Johnson et al 2018	PNAS	Hemiptera	order	AA, NT12	NT12	no
Kieran et al. 2019	MPE	Hemiptera	order	NT (UCE incl. Prot-cod)
Skinner et al. 2020	Systematic Entomology	Hemiptera: Auchenorrhyncha	suborder	AA, NT123, degen	AA, NT123	yes
Knyshov et al. 2019	Systematic Entomology	Hemiptera: Schizopteridae	family	NT123
Bossert et al. 2019	MPE	Hymenoptera: Apidae	family	NT (UCE incl. Prot-cod)
Baker et al. 2020	Systematic Entomology	Hymenoptera: Eucharitidae: Oraseminae	subfamily	NT123
Kawahara & Breinholt 2014	Proc Royal Soc B	Lepidoptera	order	AA, NT123	NT123	no
Kawahara et al. 2019	PNAS	Lepidoptera	order	AA, NT123 degen	AA	no
Breinholt et al. 2018	Systematic Biology	Lepidoptera	order	AA, NT12 degen	AA, NT12 degen	yes
Bazinet et al. 2013	PLOS One	Lepidoptera	order	NT123 degen	NT123 degen
Bazinet et al. 2017	Systematic Entomology	Lepidoptera	order	NT123, NT123 degen	NT123, NT123 degen
Hamilton et al. 2019	BMC Evolutionary Biology	Lepidoptera: Bombycoidea	superfamily	AA, NT123	NT123	no
Homziak et al. 2019	MPE	Lepidoptera: Erebinae	subfamily	NT123
Zhang et al. 2020	MPE	Lepidoptera: Geometroidea: Epicopeidae	family	AA, NT123, degen	NT123	no
Milla et al. 2020	Systematic Entomology	Lepidoptera: Heliozelidae	family	NT123
St Laurent et al. 2020	Systematic Entomology	Lepidoptera: Mimallonidae	family	NT123
Espeland et al. 2019	MPE	Lepidoptera: Nymphalidae: Satyrinae: Euptychina	tribe	NT123
Machado et al. 2019	Systematic Entomology	Myrmeleontidae	family	NT123
Vasilikopoulos et al. 2019	BMC Evolutionary Biology	Neuropterida	order	AA	AA
Allio et al. 2020	Systematic Biology	Papilionidae	family	AA, NT123	all in a way	No
Chazot et al. 2019	Systematic Biology	Papilionoidea	superfamily	NT123
Simon et al 2019	Frontiers in Ecol Evol	Phasmatodea	order	AA, NT2	AA	yes
Wipfler et al 2019	PNAS	Polyneoptera	order	AA, NT2	AA	yes
